# Nuclear speckles regulate HIF-2α programs and correlate with patient survival in kidney cancer

**DOI:** 10.1101/2023.09.14.557228

**Authors:** Katherine A. Alexander, Ruofan Yu, Nicolas Skuli, Nathan J. Coffey, Son Nguyen, Christine Faunce, Hua Huang, Ian P. Dardani, Austin L. Good, Joan Lim, Catherine Li, Nicholas Biddle, Eric F. Joyce, Arjun Raj, Daniel Lee, Brian Keith, M. Celeste Simon, Shelley L. Berger

## Abstract

Nuclear speckles are membrane-less bodies within the cell nucleus enriched in RNA biogenesis, processing, and export factors. In this study we investigated speckle phenotype variation in human cancer, finding a reproducible speckle signature, based on RNA expression of speckle-resident proteins, across >20 cancer types. Of these, clear cell renal cell carcinoma (ccRCC) exhibited a clear correlation between the presence of this speckle expression signature, imaging-based speckle phenotype, and clinical outcomes. ccRCC is typified by hyperactivation of the HIF-2α transcription factor, and we demonstrate here that HIF-2α drives physical association of a select subset of its target genes with nuclear speckles. Disruption of HIF-2α-driven speckle association via deletion of its <u>s</u>peckle targeting <u>m</u>otifs (STMs)—defined in this study—led to defective induction of speckle-associating HIF-2α target genes without impacting non-speckle-associating HIF-2α target genes. We further identify the RNA export complex, TREX, as being specifically altered in speckle signature, and knockdown of key TREX component, ALYREF, also compromises speckle-associated gene expression. By integrating tissue culture functional studies with tumor genomic and imaging analysis, we show that HIF-2α gene regulatory programs are impacted by specific manipulation of speckle phenotype and by abrogation of speckle targeting abilities of HIF-2α. These findings suggest that, in ccRCC, a key biological function of nuclear speckles is to modulate expression of a specific subset of HIF-2α-regulated target genes that, in turn, influence patient outcomes. We also identify STMs in other transcription factors, suggesting that DNA-speckle targeting may be a general mechanism of gene regulation.

**HIGHLIGHTS:**

– Nuclear speckles shown to reproducibly vary in cancer, predicting patient survival in ccRCC
– HIF-2α drives DNA/gene-speckle contacts dependent on identified speckle targeting motifs within HIF-2α
– Putative speckle targeting motifs are highly enriched among regulators of gene expression
– Partitioning of transcription factor functional programs may be a major biological function of nuclear speckles
