## Supplementary material for "Nuclear speckles regulate HIF-2α programs and correlate with patient survival in kidney cancer": TableS1

### Sheet: Sheet1
Supp Table 1. Kaplan Meier p-values for speckle signature (see GitHub: https://github.com/katealexander/speckleSignature)
	Top/bottom quartiles		Positive/negative speckle scores
	Disease-specific survival	Overall survival	Disease-specific survival	Overall survival
ACC	ns	ns	ns	ns
BLCA	ns	ns	ns	ns
BRCA	ns	ns	ns	ns
CESC	ns	0.12	0.14	0.15
COAD	ns	ns	ns	ns
ESCA	ns	ns	ns	ns
GBM	ns	ns	ns	ns
HNSC	0.12	0.029	ns	ns
KICH	ns	ns	0.081	0.15
KIRC	< 0.0001	< 0.0001	<0.0001	<0.0001
KIRP	ns	ns	ns	ns
LAML	ND	ns	ns	ns
LGG	ns	ns	ns	ns
LIHC	ns	ns	ns	ns
LUAD	ns	ns	ns	ns
LUSC	ns	ns	ns	ns
MESO	ns	ns	ns	ns
OV	0.042	0.03	ns	ns
PAAD	ns	ns	ns	ns
PCPG	ns	ns	0.15	0.065
PRAD	ns	ns	ns	ns
SARC	ns	ns	0.15	0.14
SKCM	ns	ns	ns	ns
STAD	ns	ns	ns	ns
TGCT	ns	ns	ns	ns
THCA	ns	ns	ns	ns
THYM	ns	ns	ns	0.15
UCEC	ns	ns	ns	ns
UCS	ns	ns	ns	ns
UVM	ns	ns	ns	ns
